# Revealing the microbial heritage of traditional Brazilian cheeses through metagenomics

**DOI:** 10.1101/2022.03.14.484326

**Authors:** Caroline Isabel Kothe, Nacer Mohellibi, Pierre Renault

**Author notes:** Corresponding authors: C. I. Kothe. INRAE, Micalis Institute, Domaine de Vilvert, 78350 Jouy-en-Josas., P. Renault. INRAE, Micalis Institute, Domaine de Vilvert, 78350 Jouy-en-Josas.

## Abstract

Brazilian artisanal cheeses date from the first Portuguese settlers and evolved via local factors, resulting in unique products that are now part of the patrimony and identity of different Brazilian regions. In this study, we combined several culture-independent approaches, including 16S/ITS metagenetics, assembly- and deep profiling-metagenomics to characterize the originality of the microbiota of five varieties of Brazilian artisanal cheeses from the South and Southeast regions of Brazil. Their core microbiota contained mainly lactic acid bacteria (LAB), of which *Lactococcus lactis* subsp. *lactis* was the most frequent, followed by *Streptococcus thermophilus* in the South region. Moreover, several samples from the Southeast region contained, as dominant LAB, two other food Streptococci belonging to a new species of the *salivarius* group and *S. infantarius*. Rinds of samples from the Southeast region were dominated by the halotolerant bacterium *Corynebacterium variabile* and the yeasts *Diutina catenulata* and, to a lesser extent, by *Debaryomyces hansenii* and *Kodamaea ohmeri*. Rinds from the South region contained mainly LAB due to their short ripening time, and the predominant yeast was *D. hansenii*. Phylogenomic analysis based on *L. lactis* metagenome-assembled genomes (MAGs) showed that most Brazilian strains are closely related and form a different clade from those whose genomes are available at this time, indicating that they belong to a specific group. Lastly, functional analysis showed that *S. infantarius* acquired a ∼26 kb DNA fragment from *S. thermophilus* starter strains that carry the LacSZ system, allowing fast lactose assimilation, an adaptation advantage for growth in milk. Finally, our study identified several areas of concern, such as the presence of somatic cell DNA and high levels of antibiotic resistance genes in several cheese microbiota, implying that the milk used was from diseased herds. Overall, the data from this study highlight the potential value of the traditional and artisanal cheese production network in Brazil, and provide a metagenomic-based scheme to help manage this resource safely.
