## Supplementary material for "Revealing the microbial heritage of traditional Brazilian cheeses through metagenomics": Table S3

### Sheet: Feuil1
	Samples	% Reads aligned with Bos taurus
CORE	C-03	6.94
	C-10	1.16
	C-13	9.69
	C-15	31.65
	C-18	70.77
	C-20	76.42
RIND	C-R02	0.29
	C-R03	0.09
	C-R04	1.52
	C-R06	0.09
	C-R07	1.3
	C-R09	0.06
	C-R11	0.33
	C-R13	0.6
	C-R14	0.12
