## Supplementary material for "Revealing the microbial heritage of traditional Brazilian cheeses through metagenomics": Table S4

### Sheet: metaphlan
Kingdon	Phyla	Class	Order	Family	Genera	Species	C-03	C-10	C-13	C-15	C-18	C-20	C-R02	C-R03	C-R04	C-R06	C-R07	C-R09	C-R11	C-R13	C-R14
Bacteria	Actinobacteria	Actinobacteria	Actinomycetales	Actinomycetaceae	Actinomycetaceae	Actinomycetaceae_bacterium_sk1b4	0	0	0	0	0	0	0.353373	0.268758	0	0	0	2.95065	0.450932	0.0325049	0
Bacteria	Actinobacteria	Actinobacteria	Bifidobacteriales	Bifidobacteriaceae	Bifidobacterium	Bifidobacterium_mongoliense	0	0	0	0	0.279902	0	0	0	0	0	0	0	0	0	0
Bacteria	Actinobacteria	Actinobacteria	Corynebacteriales	Corynebacteriaceae	Corynebacterium	Corynebacterium_casei	0	0	0	0	0	0	0.311071	0	0.296397	0.0593734	0.147768	0.511673	0.199458	12.3461	0.00945641
Bacteria	Actinobacteria	Actinobacteria	Corynebacteriales	Corynebacteriaceae	Corynebacterium	Corynebacterium_flavescens	0	0	0	0	0	0	0.0497362	0	0.0368368	0	0.128545	0.0125185	0	0	0
Bacteria	Actinobacteria	Actinobacteria	Corynebacteriales	Corynebacteriaceae	Corynebacterium	Corynebacterium_glyciniphilum	0	0	0	0	0	0	0	0	0	0	0	0	0	0	0.228123
Bacteria	Actinobacteria	Actinobacteria	Corynebacteriales	Corynebacteriaceae	Corynebacterium	Corynebacterium_nuruki	0	0	0	0	0	0	0	0	0	0	0	0	0.0193519	0	2.98703
Bacteria	Actinobacteria	Actinobacteria	Corynebacteriales	Corynebacteriaceae	Corynebacterium	Corynebacterium_sp_CNJ_954	0	0	0	0	0	0	0	0	0	0	0	0	0	0	5.6418
Bacteria	Actinobacteria	Actinobacteria	Corynebacteriales	Corynebacteriaceae	Corynebacterium	Corynebacterium_variabile	0	0.0060321	0.0238522	0	0	0	72.4826	72.264	53.585	0.364638	37.9391	53.6187	80.1903	44.2053	25.6026
Bacteria	Actinobacteria	Actinobacteria	Corynebacteriales	Dietziaceae	Dietzia	Dietzia_timorensis	0	0	0	0	0	0	0	0	0	0	0	0	0	0	0.139629
Bacteria	Actinobacteria	Actinobacteria	Micrococcales	Brevibacteriaceae	Brevibacterium	Brevibacterium_aurantiacum	0	0	0	0	0	0	0	0	0	2.98278	0	0	0	4.43451	0.0331991
Bacteria	Actinobacteria	Actinobacteria	Micrococcales	Brevibacteriaceae	Brevibacterium	Brevibacterium_iodinum	0	0	0	0	0	0	0	0.00818348	0.00697264	0	0	0.0095145	0.00578739	0	0
Bacteria	Actinobacteria	Actinobacteria	Micrococcales	Brevibacteriaceae	Brevibacterium	Brevibacterium_linens	0	0	0	0	0	0	0	0	0	7.10115	0	0	0	8.91339	0.417648
Bacteria	Actinobacteria	Actinobacteria	Micrococcales	Dermabacteraceae	Brachybacterium	Brachybacterium_alimentarium	0	0	0	0	0	0	0	0	0	17.7709	0	0.00542537	0.0411177	0	47.2182
Bacteria	Actinobacteria	Actinobacteria	Micrococcales	Micrococcaceae	Kocuria	Kocuria_kristinae	0	0	0	0	0.201325	0	0.34633	0.620979	0	0	0.0593911	0	0	0	0
Bacteria	Actinobacteria	Actinobacteria	Micrococcales	Micrococcaceae	Rothia	Rothia_sp	0	0	0	0	0.106874	0.435101	0	0	0	0	0	0	0	0	0
Bacteria	Actinobacteria	Actinobacteria	Propionibacteriales	Propionibacteriaceae	Acidipropionibacterium	Acidipropionibacterium_acidipropionici	0	0	0	0	0	0	0.878208	0.406751	0	0	0	14.0116	1.55313	0.805692	0
Bacteria	Actinobacteria	Actinobacteria	Propionibacteriales	Propionibacteriaceae	Propionibacterium	Propionibacterium_freudenreichii	0	0	0	0	0	0	0	0	0	1.32767	0	0.340482	0	1.13732	0
Bacteria	Actinobacteria	Actinobacteria	Streptosporangiales	Nocardiopsaceae	Nocardiopsis	Nocardiopsis_alba	0	0	0	0	0	0	0	0	0	0	0	0	0	0	0.13122
Bacteria	Bacteroidetes	Flavobacteriia	Flavobacteriales	Flavobacteriaceae	Chryseobacterium	Chryseobacterium_bovis	0	0	0	0	0.0470935	0.481602	0	0	0	0	0	0	0	0	0
Bacteria	Bacteroidetes	Flavobacteriia	Flavobacteriales	Flavobacteriaceae	Chryseobacterium	Chryseobacterium_haifense	0	0	0	0	0	0.149211	0	0	0	0	0	0	0	0	0
Bacteria	Bacteroidetes	Flavobacteriia	Flavobacteriales	Flavobacteriaceae	Chryseobacterium	Chryseobacterium_sp_FP211_J200	0	0	0	0	0	0.637677	0	0	0	0	0	0	0	0	0
Bacteria	Bacteroidetes	Flavobacteriia	Flavobacteriales	Flavobacteriaceae	Myroides	Myroides_odoratimimus	0	0	0	0	0	0	0	0	0	0.0149707	0	0	0	0	0
Bacteria	Firmicutes	Bacilli	Bacillales	Planococcaceae	Kurthia	Kurthia_sp_11kri321	0	0	0	0.123621	0	0.137141	0	0	0	0	0	0	0	0	0
Bacteria	Firmicutes	Bacilli	Bacillales	Staphylococcaceae	Macrococcus	Macrococcus_caseolyticus	0	0	0	0	0	0.0391344	0.0984804	0	0	0	0	0	0	0	0
Bacteria	Firmicutes	Bacilli	Bacillales	Staphylococcaceae	Staphylococcus	Staphylococcus_argenteus	0	0	0	0	0	0	0.00755461	0	0	0	0	0	0	0	0
Bacteria	Firmicutes	Bacilli	Bacillales	Staphylococcaceae	Staphylococcus	Staphylococcus_aureus	0	0	0.0031541	0	0	0	1.08364	0	0	0	0	0	0	0	0
Bacteria	Firmicutes	Bacilli	Bacillales	Staphylococcaceae	Staphylococcus	Staphylococcus_carnosus	0	0	0	0	0	0	0.0448467	0	0	0	0	0	0	0	0
Bacteria	Firmicutes	Bacilli	Bacillales	Staphylococcaceae	Staphylococcus	Staphylococcus_equorum	0	0	0	0	0	0	0	0	0	0	0	0.0295783	0	0	0
Bacteria	Firmicutes	Bacilli	Bacillales	Staphylococcaceae	Staphylococcus	Staphylococcus_lentus	0	0	0	0	0	0	0	0	0	0	0	0	0	0	3.96295
Bacteria	Firmicutes	Bacilli	Bacillales	Staphylococcaceae	Staphylococcus	Staphylococcus_nepalensis	0	0	0	0	0	0	0	0	0	0	0	0	0	0	2.84045
Bacteria	Firmicutes	Bacilli	Bacillales	Staphylococcaceae	Staphylococcus	Staphylococcus_saprophyticus	0	0	0	0	0	0	8.59433	19.6521	12.3933	0	23.6001	4.41505	0.54459	0	1.58658
Bacteria	Firmicutes	Bacilli	Bacillales	Staphylococcaceae	Staphylococcus	Staphylococcus_xylosus	0	0	0	0	0	0	0	0	0	0	0	0	0	0	4.21227
Bacteria	Firmicutes	Bacilli	Lactobacillales	Carnobacteriaceae	Carnobacterium	Carnobacterium_divergens	0	0	0	0	0	0.40056	0	0	0	0	0	0	0	0	0
Bacteria	Firmicutes	Bacilli	Lactobacillales	Carnobacteriaceae	Carnobacterium	Carnobacterium_maltaromaticum	0	0	0	0	0	1.93927	0	0	0	0	0	0	0	0	0
Bacteria	Firmicutes	Bacilli	Lactobacillales	Carnobacteriaceae	Marinilactibacillus	Marinilactibacillus_psychrotolerans	0	0	0	0	0	0	0	0	0	0.0738651	0	0	0	0	0
Bacteria	Firmicutes	Bacilli	Lactobacillales	Enterococcaceae	Bavariicoccus	Bavariicoccus_seileri	0	0	0	0	0	0	0.716936	1.90718	0	0.271063	0.448357	5.08044	0.989078	0	0
Bacteria	Firmicutes	Bacilli	Lactobacillales	Enterococcaceae	Enterococcus	Enterococcus_devriesei	0	0	0	0	0	0	0	0	0	0.121152	0	0	0.00952445	0.0235048	0
Bacteria	Firmicutes	Bacilli	Lactobacillales	Enterococcaceae	Enterococcus	Enterococcus_dispar	0	0	0	0	0	0	0	0	0	0	0	0	0.00128272	0	0
Bacteria	Firmicutes	Bacilli	Lactobacillales	Enterococcaceae	Enterococcus	Enterococcus_faecalis	0	0	0	0.0827941	0.0381315	0	0	0	0	1.59158	0	0.0398363	0	0.485263	1.86837
Bacteria	Firmicutes	Bacilli	Lactobacillales	Enterococcaceae	Enterococcus	Enterococcus_italicus	0	0	0	0	0.18066	0.240907	0.00688331	0	0	2.79261	0	0	0	0	0
Bacteria	Firmicutes	Bacilli	Lactobacillales	Enterococcaceae	Enterococcus	Enterococcus_malodoratus	0	0	0	0	0	0	0	0	0	0.287236	0	0	0	0.134459	0
Bacteria	Firmicutes	Bacilli	Lactobacillales	Enterococcaceae	Tetragenococcus	Tetragenococcus_halophilus	0	0	0	0	0	0	0	0	0	0	0	0.474288	0	0.0938183	0
Bacteria	Firmicutes	Bacilli	Lactobacillales	Lactobacillaceae	Lactobacillus	Lactobacillus_acidipiscis	0	0	0	0	0	0	0	0	0	0	0	0.0306534	0	0	0
Bacteria	Firmicutes	Bacilli	Lactobacillales	Lactobacillaceae	Lactobacillus	Lactobacillus_brevis	0.155351	0.434672	0.21334	0	0	0	0.454098	0.686517	0.483627	0.304306	0.0982002	5.62757	0.707435	0.284036	0
Bacteria	Firmicutes	Bacilli	Lactobacillales	Lactobacillaceae	Lactobacillus	Lactobacillus_curvatus	0	0	0	0	0	0	0.452595	1.65969	0.0171411	0.171374	0.40829	1.93851	0.0547731	0.0280852	0
Bacteria	Firmicutes	Bacilli	Lactobacillales	Lactobacillaceae	Lactobacillus	Lactobacillus_delbrueckii	0	0	0	0.567964	0.426084	0	0	0	0	0	0	0	0	0	0
Bacteria	Firmicutes	Bacilli	Lactobacillales	Lactobacillaceae	Lactobacillus	Lactobacillus_futsaii	0	0	0	0	0	0	0.0109311	0	0	0	0	0.0199031	0	0	0
Bacteria	Firmicutes	Bacilli	Lactobacillales	Lactobacillaceae	Lactobacillus	Lactobacillus_kefiranofaciens	0	0.234611	0	0	0	0	0	0	0	0	0	0	0	0	0
Bacteria	Firmicutes	Bacilli	Lactobacillales	Lactobacillaceae	Lactobacillus	Lactobacillus_kefiri	0	0	0	0	0	0	0	0	0.0735133	0	0	0	0	0	0
Bacteria	Firmicutes	Bacilli	Lactobacillales	Lactobacillaceae	Lactobacillus	Lactobacillus_otakiensis	0	0.0514733	0	0	0	0	0	0	0	0	0	0	0	0	0
Bacteria	Firmicutes	Bacilli	Lactobacillales	Lactobacillaceae	Lactobacillus	Lactobacillus_parabuchneri	0	0.0444291	0.0364082	0	0.837929	0	0	0	0	0	0	0	0	0.111256	0
Bacteria	Firmicutes	Bacilli	Lactobacillales	Lactobacillaceae	Lactobacillus	Lactobacillus_parafarraginis	0	0	0	0	0	0	0	0	0.0159589	0	0	0	0	0	0
Bacteria	Firmicutes	Bacilli	Lactobacillales	Lactobacillaceae	Lactobacillus	Lactobacillus_paraplantarum	0.183013	0.552779	0	0	0	0	0.650027	0.707479	0	0.0883161	0	6.53569	0.674044	0	0
Bacteria	Firmicutes	Bacilli	Lactobacillales	Lactobacillaceae	Lactobacillus	Lactobacillus_paucivorans	0	0	0	0	0	0	0	0	0	0	0	0.168317	0	0	0
Bacteria	Firmicutes	Bacilli	Lactobacillales	Lactobacillaceae	Lactobacillus	Lactobacillus_plantarum	0.0330724	1.49394	1.01664	0	0	0	0.487763	0	0.440839	0	1.4388	0.0446991	0.156926	6.03187	0.120015
Bacteria	Firmicutes	Bacilli	Lactobacillales	Lactobacillaceae	Lactobacillus	Lactobacillus_rhamnosus	0	0.0060822	0	0	0.0786076	0	0	0	0	0	0	0	0.433822	0	0
Bacteria	Firmicutes	Bacilli	Lactobacillales	Lactobacillaceae	Lactobacillus	Lactobacillus_rossiae	0	0.0041383	0	0	0	0	0	0	0	0	0	0	0	0	0
Bacteria	Firmicutes	Bacilli	Lactobacillales	Lactobacillaceae	Lactobacillus	Lactobacillus_senmaizukei	0	0	0	0	0	0	0	0	0	0	0	0.189426	0	0	0
Bacteria	Firmicutes	Bacilli	Lactobacillales	Lactobacillaceae	Lactobacillus	Lactobacillus_tucceti	0	0	0	0	0	0	0	0	0	0	0	0.0617287	0	0	0
Bacteria	Firmicutes	Bacilli	Lactobacillales	Lactobacillaceae	Lactobacillus	Lactobacillus_versmoldensis	0	0	0	0	0	0	0.0644646	0	0	0	0	0.0302012	0.0154734	0	0
Bacteria	Firmicutes	Bacilli	Lactobacillales	Lactobacillaceae	Pediococcus	Pediococcus_parvulus	0	0	0	0	0	0	0	0.00433302	0	0	0	0.00867055	0	0	0
Bacteria	Firmicutes	Bacilli	Lactobacillales	Lactobacillaceae	Pediococcus	Pediococcus_pentosaceus	0.0721851	0	0	0	0	0	0	0	0	0	0	0	0	0	0
Bacteria	Firmicutes	Bacilli	Lactobacillales	Lactobacillaceae	Pediococcus	Pediococcus_sp	0	0	0	0	0	0	0	0.0195338	0	0	0	0.012177	0	0	0
Bacteria	Firmicutes	Bacilli	Lactobacillales	Leuconostocaceae	Leuconostoc	Leuconostoc_citreum	0	0	0	0	0	0	0.0191671	0	0	0	0	0	0	0	0
Bacteria	Firmicutes	Bacilli	Lactobacillales	Leuconostocaceae	Leuconostoc	Leuconostoc_garlicum	0	0	0	0	0	0.123323	0	0	0	0	0	0	0	0	0
Bacteria	Firmicutes	Bacilli	Lactobacillales	Leuconostocaceae	Leuconostoc	Leuconostoc_gelidum	0	0	0	0	0	1.10704	0	0	0	0	0	0	0	0	0
Bacteria	Firmicutes	Bacilli	Lactobacillales	Leuconostocaceae	Leuconostoc	Leuconostoc_lactis	0	0	0	0	0	0.249519	0	0	0	0	0	0	0	0	0
Bacteria	Firmicutes	Bacilli	Lactobacillales	Leuconostocaceae	Leuconostoc	Leuconostoc_mesenteroides	0	0	0	0.256706	2.52154	3.74447	11.2927	0	0	0.0507313	0.991171	0.938901	0	0	0.0632156
Bacteria	Firmicutes	Bacilli	Lactobacillales	Leuconostocaceae	Leuconostoc	Leuconostoc_pseudomesenteroides	0	0	0.41225	0	0	0	0	0.0329752	0	0	0	0	0	0.291791	0
Bacteria	Firmicutes	Bacilli	Lactobacillales	Leuconostocaceae	Weissella	Weissella_jogaejeotgali	0	0	0	0	0	0	0	0.119847	0.0759677	0	0.75569	0.0380279	0	0	0
Bacteria	Firmicutes	Bacilli	Lactobacillales	Leuconostocaceae	Weissella	Weissella_paramesenteroides	0	0	0	0	0	0	0	0.0482262	0	0	0	0	0	0	0
Bacteria	Firmicutes	Bacilli	Lactobacillales	Leuconostocaceae	Weissella	Weissella_thailandensis	0	0	0	0	0	0	0	0.140687	0.0287521	0	0.658969	0.00377767	0	0	0
Bacteria	Firmicutes	Bacilli	Lactobacillales	Streptococcaceae	Lactococcus	Lactococcus_chungangensis	0	0	0	0	0	0.137885	0	0	0	0	0	0	0	0	0
Bacteria	Firmicutes	Bacilli	Lactobacillales	Streptococcaceae	Lactococcus	Lactococcus_garvieae	0	0	0	0	0.977657	0.665626	0	0	0	0	0	0	0	0	0
Bacteria	Firmicutes	Bacilli	Lactobacillales	Streptococcaceae	Lactococcus	Lactococcus_lactis	61.9795	19.5015	80.701	4.05063	7.95081	6.09087	1.55337	1.23735	31.399	5.3351	33.0169	2.73832	13.5208	10.7624	2.93724
Bacteria	Firmicutes	Bacilli	Lactobacillales	Streptococcaceae	Lactococcus	Lactococcus_petauri	0	0	0.000886775	0	0.453356	0.304352	0	0	0	0	0	0	0	0.00889968	0
Bacteria	Firmicutes	Bacilli	Lactobacillales	Streptococcaceae	Lactococcus	Lactococcus_piscium	0	0	0	0	4.41465	13.7462	0	0	0	0	0	0	0	0	0
Bacteria	Firmicutes	Bacilli	Lactobacillales	Streptococcaceae	Lactococcus	Lactococcus_raffinolactis	0	0	0	0	1.39797	8.10753	0	0	0	0	0	0	0	0	0
Bacteria	Firmicutes	Bacilli	Lactobacillales	Streptococcaceae	Streptococcus	Streptococcus_agalactiae	0	0.247136	0.0257366	0	0	0	0	0	0	0	0	0	0	0	0
Bacteria	Firmicutes	Bacilli	Lactobacillales	Streptococcaceae	Streptococcus	Streptococcus_hongkongensis	0	0	0	0	0.0302149	0.0467522	0	0	0	0	0	0	0	0	0
Bacteria	Firmicutes	Bacilli	Lactobacillales	Streptococcaceae	Streptococcus	Streptococcus_infantarius	0.955408	77.3774	0	0	0.371653	0	0	0.0890129	0	0	0	0	0	0	0
Bacteria	Firmicutes	Bacilli	Lactobacillales	Streptococcaceae	Streptococcus	Streptococcus_lutetiensis	0	0.0457919	0	0	0	0	0	0	0	0	0	0	0	0	0
Bacteria	Firmicutes	Bacilli	Lactobacillales	Streptococcaceae	Streptococcus	Streptococcus_macedonicus	0	0	0	0.239369	0	1.21891	0	0	0	0	0	0	0	0	0
Bacteria	Firmicutes	Bacilli	Lactobacillales	Streptococcaceae	Streptococcus	Streptococcus_parauberis	0	0	0	0	0.937445	6.39414	0	0	0	0	0	0	0	0	0
Bacteria	Firmicutes	Bacilli	Lactobacillales	Streptococcaceae	Streptococcus	Streptococcus_pluranimalium	0	0	0	0	0.154353	0	0	0	0	0	0	0	0	0	0
Bacteria	Firmicutes	Bacilli	Lactobacillales	Streptococcaceae	Streptococcus	Streptococcus_salivarius	17.7109	0	5.3167	0	2.47787	0	0	0.0431794	0	0	0	0	0	1.73586	0
Bacteria	Firmicutes	Bacilli	Lactobacillales	Streptococcaceae	Streptococcus	Streptococcus_thermophilus	18.9062	0	12.1934	93.6065	56.5975	37.4275	0	0.0281797	0	0	0	0	0	2.33394	0
Bacteria	Firmicutes	Bacilli	Lactobacillales	Streptococcaceae	Streptococcus	Streptococcus_uberis	0	0	0	0	0.0192535	0	0	0	0	0	0	0	0	0	0
Bacteria	Firmicutes	Negativicutes	Veillonellales	Veillonellaceae	Veillonella	Veillonella_parvula	0	0	0	0	0.847196	0	0	0	0	0	0	0	0	0	0
Bacteria	Proteobacteria	Alphaproteobacteria	Rhodospirillales	Rhodospirillales_unclassified	Enhydrobacter	Enhydrobacter_aerosaccus	0	0	0	0	1.32377	0.383636	0	0	0	0	0	0	0	0	0
Bacteria	Proteobacteria	Gammaproteobacteria	Aeromonadales	Aeromonadaceae	Aeromonas	Aeromonas_allosaccharophila	0	0	0	0	0.805603	0	0	0	0	0	0	0	0	0	0
Bacteria	Proteobacteria	Gammaproteobacteria	Aeromonadales	Aeromonadaceae	Aeromonas	Aeromonas_caviae	0	0	0	0	0.740109	0	0	0	0	0	0	0	0	0	0
Bacteria	Proteobacteria	Gammaproteobacteria	Aeromonadales	Aeromonadaceae	Aeromonas	Aeromonas_media	0	0	0	0	1.93396	0	0	0	0	0	0	0	0	0	0
Bacteria	Proteobacteria	Gammaproteobacteria	Enterobacterales	Enterobacteriaceae	Citrobacter	Citrobacter_freundii	0	0	0	0	0.299764	0	0	0	0	0	0	0	0	0	0
Bacteria	Proteobacteria	Gammaproteobacteria	Enterobacterales	Enterobacteriaceae	Citrobacter	Citrobacter_youngae	0	0	0	0	0.975627	0.635899	0	0	0	0	0	0	0	0.0158004	0
Bacteria	Proteobacteria	Gammaproteobacteria	Enterobacterales	Enterobacteriaceae	Enterobacter	Enterobacter_cloacae_complex	0.00437031	0	0.0109335	0.265139	0.103799	0	0	0	0	0	0	0	0	0	0
Bacteria	Proteobacteria	Gammaproteobacteria	Enterobacterales	Enterobacteriaceae	Escherichia	Escherichia_coli	0	0	0	0.317241	0	5.99716	0	0	0	0	0	0.00873083	0	0	0
Bacteria	Proteobacteria	Gammaproteobacteria	Enterobacterales	Enterobacteriaceae	Klebsiella	Klebsiella_michiganensis	0	0	0	0	0.214661	0.522204	0	0	0	0	0	0	0	0	0
Bacteria	Proteobacteria	Gammaproteobacteria	Enterobacterales	Enterobacteriaceae	Klebsiella	Klebsiella_oxytoca	0	0	0	0	0.0934258	0	0	0	0	0	0	0	0	0	0
Bacteria	Proteobacteria	Gammaproteobacteria	Enterobacterales	Enterobacteriaceae	Klebsiella	Klebsiella_pneumoniae	0	0	0	0	0.348654	0	0	0	0	0	0	0	0	0	0
Bacteria	Proteobacteria	Gammaproteobacteria	Enterobacterales	Enterobacteriaceae	Klebsiella	Klebsiella_variicola	0	0	0	0.0518114	0	0	0	0	0	0	0	0	0	0	0
Bacteria	Proteobacteria	Gammaproteobacteria	Enterobacterales	Enterobacteriaceae	Kluyvera	Kluyvera_cryocrescens	0	0	0	0.392622	0	0	0	0	0	0	0	0	0	0	0
Bacteria	Proteobacteria	Gammaproteobacteria	Enterobacterales	Enterobacteriaceae	Raoultella	Raoultella_ornithinolytica	0	0	0	0.0455688	8.2012	1.70545	0	0	0	0	0	0	0	0.159592	0
Bacteria	Proteobacteria	Gammaproteobacteria	Enterobacterales	Enterobacteriaceae	Raoultella	Raoultella_terrigena	0	0	0	0	0	0	0	0	0	0.0958677	0	0	0	0	0
Bacteria	Proteobacteria	Gammaproteobacteria	Enterobacterales	Hafniaceae	Hafnia	Hafnia_alvei	0	0	0	0	1.29141	0	0	0	0	0	0	0	0	0	0
Bacteria	Proteobacteria	Gammaproteobacteria	Enterobacterales	Hafniaceae	Hafnia	Hafnia_paralvei	0	0	0	0	0	0	0	0	0	1.95568	0	0	0	0	0
Bacteria	Proteobacteria	Gammaproteobacteria	Enterobacterales	Morganellaceae	Morganella	Morganella_morganii	0	0	0	0	0	0	0	0	0	0	0	0	0	0.0721919	0
Bacteria	Proteobacteria	Gammaproteobacteria	Enterobacterales	Morganellaceae	Proteus	Proteus_hauseri	0	0	0	0	0	0	0	0	0	0.571334	0	0	0	0.38355	0
Bacteria	Proteobacteria	Gammaproteobacteria	Enterobacterales	Morganellaceae	Proteus	Proteus_mirabilis	0	0	0	0	0	0	0	0	0	0	0	0	0	3.47957	0
Bacteria	Proteobacteria	Gammaproteobacteria	Enterobacterales	Morganellaceae	Proteus	Proteus_vulgaris	0	0	0	0	0	0	0	0	0	4.3266	0	0	0	1.49334	0
Bacteria	Proteobacteria	Gammaproteobacteria	Enterobacterales	Morganellaceae	Providencia	Providencia_rettgeri	0	0	0	0	0	0	0	0	0	0	0	0	0	0.15474	0
Bacteria	Proteobacteria	Gammaproteobacteria	Enterobacterales	Yersiniaceae	Serratia	Serratia_liquefaciens	0	0	0	0	0	0	0	0	0	49.9122	0	0	0	0	0
Bacteria	Proteobacteria	Gammaproteobacteria	Enterobacterales	Yersiniaceae	Serratia	Serratia_marcescens	0	0	0	0	0.0481795	0.667636	0	0	0	0.449713	0	0	0	0.0248006	0
Bacteria	Proteobacteria	Gammaproteobacteria	Enterobacterales	Yersiniaceae	Serratia	Serratia_rubidaea	0	0	0	0	0	0	0.00795538	0	0	0.256826	0	0	0	0.0163931	0
Bacteria	Proteobacteria	Gammaproteobacteria	Oceanospirillales	Halomonadaceae	Halomonas	Halomonas_campaniensis	0	0	0	0	0	0	0	0	0	0	0	0	0.0504099	0	0
Bacteria	Proteobacteria	Gammaproteobacteria	Oceanospirillales	Oceanospirillaceae	Marinomonas	Marinomonas_sp_MWYL1	0	0	0	0	0	0	0	0	0	0.00657326	0	0	0	0	0
Bacteria	Proteobacteria	Gammaproteobacteria	Pseudomonadales	Moraxellaceae	Acinetobacter	Acinetobacter_bereziniae	0	0	0	0	0	0.543108	0	0	0	0	0	0	0	0	0
Bacteria	Proteobacteria	Gammaproteobacteria	Pseudomonadales	Moraxellaceae	Acinetobacter	Acinetobacter_johnsonii	0	0	0	0	0.218122	2.26485	0	0	0	0	0	0	0	0	0
Bacteria	Proteobacteria	Gammaproteobacteria	Pseudomonadales	Moraxellaceae	Acinetobacter	Acinetobacter_junii	0	0	0	0	0	0.513671	0	0	0	0	0	0	0	0	0
Bacteria	Proteobacteria	Gammaproteobacteria	Pseudomonadales	Moraxellaceae	Acinetobacter	Acinetobacter_parvus	0	0	0	0	0.0227754	0	0	0	0	0	0	0	0	0	0
Bacteria	Proteobacteria	Gammaproteobacteria	Pseudomonadales	Moraxellaceae	Acinetobacter	Acinetobacter_ursingii	0	0	0.0456588	0	0	1.30924	0	0	0	0	0	0	0	0	0
Bacteria	Proteobacteria	Gammaproteobacteria	Pseudomonadales	Moraxellaceae	Moraxella	Moraxella_osloensis	0	0	0	0	1.57773	0.907146	0	0	0	0	0	0	0	0	0
Bacteria	Proteobacteria	Gammaproteobacteria	Pseudomonadales	Pseudomonadaceae	Pseudomonas	Pseudomonas_fluorescens_group	0	0	0	0	0.261481	0.725232	0	0	0	0	0	0	0	0	0
Bacteria	Proteobacteria	Gammaproteobacteria	Pseudomonadales	Pseudomonadaceae	Pseudomonas	Pseudomonas_putida_group	0	0	0	0	0	0	0	0	0	0.380118	0	0	0	0	0
Bacteria	Proteobacteria	Gammaproteobacteria	Vibrionales	Vibrionaceae	Vibrio	Vibrio_alginolyticus	0	0	0	0	0	0	0	0	0	0	0	0	0.263685	0	0
Bacteria	Proteobacteria	Gammaproteobacteria	Vibrionales	Vibrionaceae	Vibrio	Vibrio_furnissii	0	0	0	0	0	0	0	0	0	0	0	0	0.118081	0	0
Bacteria	Proteobacteria	Gammaproteobacteria	Xanthomonadales	Xanthomonadaceae	Stenotrophomonas	Stenotrophomonas_maltophilia	0	0	0	0	0.191652	0	0	0	0	1.31677	0	0	0	0	0
Bacteria	Proteobacteria	Gammaproteobacteria	Xanthomonadales	Xanthomonadaceae	Stenotrophomonas	Stenotrophomonas_rhizophila	0	0	0	0	0	0	0	0	0	0.0194344	0	0	0	0	0
Eukaryota	Ascomycota	Saccharomycetes	Saccharomycetales	Debaryomycetaceae	Candida	Candida_parapsilosis	0	0	0	0	0	0	0.0329237	0.0550223	1.14673	0	0.308751	0.104911	0	0	0

### Sheet: YchF-marker_gene
Kingdom	Phylum	Class	Order	Family	Genera	Species	C-03	C-10	C-13	C-15	C-18	C-20	C-R02	C-R03	C-R04	C-R06	C-R07	C-R09	C-R11	C-R13	C-R14
Bacteria	Firmicutes	Bacilli	Lactobacillales	Streptococcaceae	Lactococcus	Lactococcus lactis subsp. lactis	31.1746	17.1545	54.3287	0	11.951	0	2.11905	1.0277	29.5821	5.13705	30.3854	3.16624	19.1285	12.1821	0
Bacteria	Actinobacteria	Actinobacteria	Actinomycetales	Corynebacteriaceae	Corynebacterium	Corynebacterium variabile	0	0	0	0	0	0	61.9704	53.4696	33.1521	0	24.8101	42.7183	64.0648	26.4822	7.70695
Bacteria	Firmicutes	Bacilli	Bacillales	Staphylococcaceae	Staphylococcus	Staphylococcus saprophyticus	0	0	0	0	0	0	8.29517	18.3306	9.06057	0	16.4444	4.16964	1.35616	0	1.38393
Bacteria	Firmicutes	Bacilli	Lactobacillales	Enterococcaceae	Bavariicoccus	Bavariicoccus seileri	0	0	0	0	0	0	1.85926	3.11278	0	0.870636	0	15.2291	3.57545	0	0
Bacteria	Firmicutes	Bacilli	Lactobacillales	Lactobacillaceae	Lactiplantibacillus	Lactiplantibacillus plantarum/ paraplantarum	0	1.61985	0	0	0	0	1.71287	0	0	0	0	4.15615	0	3.71207	0
Bacteria	Firmicutes	Bacilli	Lactobacillales	Leuconostocaceae	Leuconostoc	Leuconostoc mesenteroides	0	0	0	0	0	13.0114	10.2067	0	0	0	1.13131	1.00516	0	0	0
Bacteria	Actinobacteria	Actinobacteria	Actinomycetales	Brevibacteriaceae	Brevibacterium	Brevibacterium linens	0	0	0	0	0	0	0	0	0	0	0	0.79205	1.53671	0	14.9536
Bacteria	Firmicutes	Bacilli	Lactobacillales	Streptococcaceae	Streptococcus	Streptococcus thermophilus	0	0	0	97.7065	61.4194	31.5277	0	0	0	0	0	0	0	0	0
Bacteria	Firmicutes	Bacilli	Lactobacillales	Streptococcaceae	Streptococcus	Streptococcus salivarius	67.9261	0	45.6713	0	0	0	0	0	0	0	0	0	0	17.709	0
Bacteria	Actinobacteria	Actinobacteria	Actinomycetales	Propionibacteriaceae	Acidipropionibacterium	Acidipropionibacterium acidipropionici	0	0	0	0	0	0	0.928992	0	0	0	0	11.0761	1.54005	0	0
Bacteria	Firmicutes	Bacilli	Lactobacillales	Lactobacillaceae	Lactobacillus	Lactobacillus curvatus	0	0	0	0	0	0	0	2.07626	0	0	0.893523	1.83365	0	0	0
Bacteria	Firmicutes	Bacilli	Lactobacillales	Lactobacillaceae	Levilactobacillus	Levilactobacillus brevis	0	1.14207	0	0	0	0	0	0	0	0	0	6.85328	1.07778	0	0
Bacteria	Actinobacteria	Actinobacteria	Actinomycetales	Brevibacteriaceae	Brevibacterium	Brevibacterium unclassified (2)	0	0	0	0	0	0	0	0	0	0	0	0	2.44306	0	37.9005
Bacteria	Actinobacteria	Actinobacteria	Actinomycetales	Dermabacteraceae	Brachybacterium	Brachybacterium alimentarium	0	0	0	0	0	0	0	0	0	11.4298	0	0	0	0	14.9041
Bacteria	Actinobacteriota	Actinomycetia	Actinomycetales	Actinomycetaceae	Ancrocorticia	Ancrocorticia populi	0	0	0	0	0	0	0.860514	0	0	0	0	2.65919	0	0	0
Bacteria	Actinobacteria	Actinobacteria	Actinomycetales	Brevibacteriaceae	Brevibacterium	Brevibacterium aurantiacum	0	0	0	0	0	0	0	0	0	5.95211	0	0	0	7.38064	0
Bacteria	Actinobacteria	Actinobacteria	Actinomycetales	Corynebacteriaceae	Corynebacterium	Corynebacterium casei	0	0	0	0	0	0	0	0	0	0	0	0.7805	0	7.29682	0
Bacteria	Actinobacteria	Actinobacteria	Actinomycetales	Micrococcaceae	Microbacterium	Microbacterium unclassified	0	0	0	0	0	0	0	0	0	9.11246	0	0	0	7.70134	0
Bacteria	Actinobacteria	Actinobacteria	Actinomycetales	Propionibacteriaceae	Propionibacterium	Propionibacterium freudenreichii	0	0	0	0	0	0	0	0	0	0	0	0.723093	0	2.61187	0
Bacteria	Proteobacteria	Gammaproteobacteria	Enterobacteriales	Enterobacteriaceae	Raoultella	Raoultella planticola	0	0	0	2.29352	8.88005	0	0	0	0	0	0	0	0	0	0
Bacteria	Actinobacteria	Actinobacteria	Actinomycetales	Micrococcaceae	Rothia	Rothia kristinae	0	0	0	0	0	0	0.681912	1.15387	0	0	0	0	0	0	0
Bacteria	Firmicutes	Bacilli	Lactobacillales	Streptococcaceae	Streptococcus	Streptococcus infantarius subsp. infantarius	0.899381	79.4033	0	0	0	0	0	0	0	0	0	0	0	0	0
Bacteria	Firmicutes	Bacilli	Lactobacillales	Leuconostocaceae	Weissella	Weissella jogaejeotgali	0	0	0	0	0	0	0	1.03297	0	0	3.1506	0	0	0	0
Bacteria	Actinobacteria	Actinobacteria	Actinomycetales	Corynebacteriaceae	Corynebacterium	Corynebacterium glyciniphilum	0	0	0	0	0	0	0	0	0	0	0	0	0	0	12.1184
Bacteria	Firmicutes	Bacilli	Bacillales	Staphylococcaceae	Staphylococcus	Staphylococcus xylosus	0	0	0	0	0	0	0	0	0	0	0	0	0	0	3.3122
Bacteria	Actinobacteria	Actinobacteria	Actinomycetales	Dietziaceae	Dietzia	Dietzia timorensis	0	0	0	0	0	0	0	0	0	0	0	0	0	0	1.82946
Bacteria	Firmicutes	Bacilli	Lactobacillales	Streptococcaceae	Lactococcus	Lactococcus unclassified	0	0	0	0	0	0	0	0	0	0	0	0	0	0	1.64982
Bacteria	Firmicutes	Bacilli	Bacillales	Staphylococcaceae	Staphylococcus	Staphylococcus lentus	0	0	0	0	0	0	0	0	0	0	0	0	0	0	1.63251
Bacteria	Actinobacteria	Actinobacteria	Actinomycetales	Micrococcaceae	Kocuria	Kocuria unclassified	0	0	0	0	0	0	0	0	0	0	0	0	0	0	1.62979
Bacteria	Firmicutes	Bacilli	Bacillales	Staphylococcaceae	Staphylococcus	Staphylococcus nepalensis	0	0	0	0	0	0	0	0	0	0	0	0	0	0	0.978816
Bacteria	Actinobacteria	Actinobacteria	Actinomycetales	Propionibacteriaceae	Acidipropionibacterium	Acidipropionibacterium unclassified	0	0	0	0	0	0	0	0	0	0	0	0	1.54317	0	0
Bacteria	Proteobacteria	Gammaproteobacteria	Pseudomonadales	Moraxellaceae	Acinetobacter	Acinetobacter albensis	0	0	0	0	0	18.9964	0	0	0	0	0	0	0	0	0
Bacteria	Actinobacteria	Actinobacteria	Actinomycetales	Micrococcaceae	Arthrobacter	Arthrobacter unclassified	0	0	0	0	0	0	3.23026	0	0	0	0	0	0	0	0
Bacteria	Actinobacteria	Actinobacteria	Actinomycetales	Dermabacteraceae	Brachybacterium	Brachybacterium paraconglomeratum	0	0	0	0	0	0	0	0	0	0	0	0.88129	0	0	0
Bacteria	Actinobacteria	Actinobacteria	Actinomycetales	Brevibacteriaceae	Brevibacterium	Brevibacterium unclassified (1)	0	0	0	0	0	0	0	1.00228	0	0	0	0	0	0	0
Bacteria	Firmicutes	Bacilli	Lactobacillales	Enterococcaceae	Enterococcus	Enterococcus faecalis	0	0	0	0	0	0	0	0	0	1.00546	0	0	0	0	0
Bacteria	Firmicutes	Bacilli	Lactobacillales	Enterococcaceae	Enterococcus	Enterococcus italicus	0	0	0	0	0	0	0	0	0	2.3812	0	0	0	0	0
Bacteria	Proteobacteria	Gammaproteobacteria	Enterobacteriales	Enterobacteriaceae	Hafnia	Hafnia alvei	0	0	0	0	0	0	0	0	0	1.30888	0	0	0	0	0
Bacteria	Firmicutes	Bacilli	Lactobacillales	Lactobacillaceae	Lacticaseibacillus	Lacticaseibacillus paracasei	0	0	0	0	17.7495	0	0	0	0	0	0	0	0	0	0
Bacteria	Firmicutes	Bacilli	Lactobacillales	Lactobacillaceae	Lactiplantibacillus	Lactiplantibacillus unclassified	0	0	0	0	0	0	0	0	0.904788	0	0	0	0	0	0
Bacteria	Firmicutes	Bacilli	Lactobacillales	Lactobacillaceae	Lactobacillus	Lactobacillus huananensis	0	0	0	0	0	0	0	0	0	0	0	2.63758	0	0	0
Bacteria	Firmicutes	Bacilli	Lactobacillales	Lactobacillaceae	Lactobacillus	Lactobacillus kefiranofaciens	0	0.386841	0	0	0	0	0	0	0	0	0	0	0	0	0
Bacteria	Firmicutes	Bacilli	Lactobacillales	Lactobacillaceae	Lactobacillus	Lactobacillus rhamnosus	0	0	0	0	0	0	0	0	0	0	0	0	0.620509	0	0
Bacteria	Firmicutes	Bacilli	Lactobacillales	Streptococcaceae	Lactococcus	Lactococcus piscium	0	0	0	0	0	14.4927	0	0	0	0	0	0	0	0	0
Bacteria	Firmicutes	Bacilli	Lactobacillales	Streptococcaceae	Lactococcus	Lactococcus raffinolactis	0	0	0	0	0	9.85688	0	0	0	0	0	0	0	0	0
Bacteria	Firmicutes	Bacilli	Lactobacillales	Lactobacillaceae	Lentilactobacillus	Lentilactobacillus hilgardii	0	0.293421	0	0	0	0	0	0	0	0	0	0	0	0	0
Bacteria	Proteobacteria	Gammaproteobacteria	Pseudomonadales	Moraxellaceae	Moraxellaceae	Moraxellaceae bacterium	0	0	0	0	0	5.48617	0	0	0	0	0	0	0	0	0
Bacteria	Proteobacteria	Gammaproteobacteria	Enterobacteriales	Morganellaceae	Proteus	Proteus mirabilis	0	0	0	0	0	0	0	0	0	0	0	0	0	2.99103	0
Bacteria	Proteobacteria	Gammaproteobacteria	Enterobacteriales	Morganellaceae	Proteus	Proteus vulgaris	0	0	0	0	0	0	0	0	0	2.85147	0	0	0	0	0
Bacteria	Proteobacteria	Gammaproteobacteria	Enterobacteriales	Morganellaceae	Providencia	Providencia rettgeri	0	0	0	0	0	0	0	0	0	17.1843	0	0	0	0	0
Bacteria	Proteobacteria	Gammaproteobacteria	Pseudomonadales	Pseudomonadaceae	Pseudomonas	Pseudomonas putida	0	0	0	0	0	0	0	0	0	1.33493	0	0	0	0	0
Bacteria	Proteobacteria	Gammaproteobacteria	Enterobacteriales	Enterobacteriaceae	Serratia	Serratia liquefaciens	0	0	0	0	0	0	0	0	0	32.5416	0	0	0	0	0
Bacteria	Proteobacteria	Gammaproteobacteria	Enterobacteriales	Enterobacteriaceae	Serratia	Serratia unclassified	0	0	0	0	0	6.62871	0	0	0	0	0	0	0	0	0
Bacteria	Proteobacteria	Alphaproteobacteria	Sphingomonadales	Sphingomonadaceae	Sphingomonas	Sphingomonas unclassified	0	0	0	0	0	0	0	0	0.413935	0	0	0	0	0	0
Bacteria	Firmicutes	Bacilli	Bacillales	Staphylococcaceae	Staphylococcus	Staphylococcus aureus	0	0	0	0	0	0	0.863124	0	0	0	0	0	0	0	0
Bacteria	Proteobacteria	Gammaproteobacteria	Xanthomonadales	Xanthomonadaceae	Stenotrophomonas	Stenotrophomonas maltophilia	0	0	0	0	0	0	0	0	0	5.23188	0	0	0	0	0
Bacteria	Firmicutes	Bacilli	Lactobacillales	Enterococcaceae	Tetragenococcus	Tetragenococcus unclassified	0	0	0	0	0	0	0	0	0	0	0	0.717471	0	0	0
Fungi	Ascomycota	Saccharomycetes	Saccharomycetales	Saccharomycetaceae	Diutina	Diutina catenulata	0	0	0	0	0	0	0	6.45297	15.3248	0	14.381	0.601185	3.11379	7.28992	0
Fungi	Ascomycota	Saccharomycetes	Saccharomycetales	Saccharomycetaceae	Debaryomyces	Debaryomyces hansenii	0	0	0	0	0	0	0	2.37389	7.6963	0	5.37882	0	0	0	0
Fungi	Ascomycota	Saccharomycetes	Saccharomycetales	Saccharomycetaceae	Debaryomyces	Debaryomyces unclassified	0	0	0	0	0	0	3.33465	5.22295	0	0	1.47822	0	0	0	0
Fungi	Ascomycota	Saccharomycetes	Saccharomycetales	Saccharomycetaceae	Kluyveromyces	Kluyveromyces lactis	0	0	0	0	0	0	0	0	2.77391	0	1.94668	0	0	1.78332	0
Fungi	Ascomycota	Saccharomycetes	Saccharomycetales	Saccharomycetaceae	Kodamaea	Kodamaea ohmeri	0	0	0	0	0	0	3.9371	3.61287	1.09152	0	0	0	0	0	0
Fungi	Ascomycota	Saccharomycetes	Saccharomycetales	Dipodascaceae	Geotrichum	Geotrichum candidum	0	0	0	0	0	0	0	0	0	3.6582	0	0	0	2.8597	0
Fungi	Ascomycota	Saccharomycetes	Saccharomycetales	incertae sedis	Unknown fungi	Unknown fungi	0	0	0	0	0	0	0	1.13121	0	0	0	0	0	0	0
