## Supplementary material for "Revealing the microbial heritage of traditional Brazilian cheeses through metagenomics": Table S5

### Sheet: prokaryotic
Type	MAG ID	Region	Fromage	Lineage	NBGenomes	NBmarkers	NBmarkerset	0	1	2	3	4	5+	Completeness	Contamination	Method	Reference strain	ANI (%)	Aligned nucleotides (%)
CORE	C-03.bin.1	Southeast	Canastra	o__Lactobacillales	294	472	265	2	469	1	0	0	0	99.25	0.38	Metabat2	Lactococcus lactis subsp. lactis Il1403	99.4	[90.12]
	C-03.Ssa-BR	Southeast	Canastra	o__Lactobacillales	293	475	267	9	460	6	0	0	0	98.22	1.55	Manually accurate	Streptococcus salivarius ATCC 27945	93.77	[78.27]	new species
	C-10.bin.1	Southeast	Araxá	o__Lactobacillales	294	472	265	1	471	0	0	0	0	99.62	0	Metabat2	Lactococcus lactis subsp. lactis Il1403	99.13	[87.68]
	C-10.bin.2	Southeast	Araxá	o__Lactobacillales	85	367	162	10	336	21	0	0	0	95.58	4.98	Metabat2	Lactiplantibacillus plantarum DSM 20174	98.5	[92.64]
	C-10.Sii-BR	Southeast	Araxá	o__Lactobacillales	293	475	267	6	462	7	0	0	0	98	2.06	Manually accurate	Streptococcus infantarius NCTC13760	98.81	[87.73]
	C-13.bin.2	Southeast	Serro	o__Lactobacillales	294	472	265	1	471	0	0	0	0	99.62	0	Metabat2	Lactococcus lactis subsp. lactis Il1403	99.3	[89.31]
	C-15.Sth-BR	South	Colonial	o__Lactobacillales	293	475	267	22	449	47	0	0	0	95.91	0.75	Manually accurate	Streptococcus thermophilus LMD-9	98.99	[77.59]
	C-18.Sth-BR	South	Colonial	o__Lactobacillales	293	475	267	1	472	2	0	0	0	99.63	0.39	Manually accurate	Streptococcus thermophilus LMD-9	98.36	[86.7]
	C-20.Sth-BR	South	Serrano	o__Lactobacillales	293	475	267	49	420	6	0	0	0	88.79	0.99	Manually accurate	Streptococcus thermophilus TH982	98.66	[73.97]
RIND	C-R02.bin.1	Southeast	Canastra	f__Micrococcaceae	39	457	218	41	413	3	0	0	0	92.75	1.03	Metabat2	Galactobacter caseinivorans JZ R-183	72.65	[36.24]	new genera
	C-R02.bin.10	Southeast	Canastra	o__Actinomycetales	267	400	222	6	388	6	0	0	0	97.82	1.95	Metabat2	Corynebacterium variabile DSM 44702	99	[93.29]
	C-R02.bin.5	Southeast	Canastra	o__Lactobacillales	294	472	265	32	436	4	0	0	0	94.5	0.94	Metabat2	Lactococcus lactis subsp. lactis Il1403	99.42	[91.64]
	C-R02.bin.7	Southeast	Canastra	o__Lactobacillales	471	350	191	0	348	2	0	0	0	100	1.05	Metabat2	Leuconostoc mesenteroides ATCC 8293	98.85	[90.53]
	C-R02.bin.9	Southeast	Canastra	o__Lactobacillales	490	333	183	21	307	5	0	0	0	90.71	1.54	Metabat2	Bavariicoccus seileri WCC 4188	98.54	[88.92]
	C-R03.bin.6	Southeast	Canastra	o__Actinomycetales	267	400	222	7	391	2	0	0	0	97.07	0.5	Metabat2	Corynebacterium variabile DSM 44702	99.26	[96.34]
	C-R03.bin.7	Southeast	Canastra	o__Lactobacillales	490	333	183	2	331	0	0	0	0	98.91	0	Metabat2	Bavariicoccus seileri WCC 4188	98.12	[85.30]
	C-R04.bin.1	Southeast	Canastra	o__Lactobacillales	294	472	265	29	443	0	0	0	0	94.72	0	Metabat2	Lactococcus lactis subsp. lactis Il1403	99.22	[85.98]
	C-R04.bin.7	Southeast	Canastra	c__Bacilli	586	325	181	2	323	0	0	0	0	98.9	0	Metabat2	Staphylococcus saprophyticus ATCC 15305	99.51	[94.66]
	C-R04.bin.8	Southeast	Canastra	o__Actinomycetales	267	400	222	11	387	2	0	0	0	96.17	0.5	Metabat2	Corynebacterium variabile DSM 44702	99.36	[97.46]
	C-R06.bin.10	Southeast	Araxá	c__Gammaproteobacteria	899	312	185	43	266	3	0	0	0	91.62	1.35	Metabat2	Proteus vulgaris ATCC 49132	99.63	[94.95]
	C-R06.bin.11	Southeast	Araxá	o__Lactobacillales	294	472	265	63	409	0	0	0	0	90.98	0	Metabat2	Lactococcus lactis subsp. lactis Il1403	99.32	[90.78]
	C-R06.bin.12	Southeast	Araxá	o__Actinomycetales	580	286	171	0	284	2	0	0	0	100	0.64	Metabat2	Brachybacterium alimentarium 908_11	98.99	[91.23]
	C-R06.bin.4	Southeast	Araxá	f__Enterobacteriaceae	55	546	224	38	494	14	0	0	0	98.47	4.17	Metabat2	Serratia liquefaciens ATCC 27592	98.35	[91.11]
	C-R06.bin.5	Southeast	Araxá	c__Gammaproteobacteria	899	312	185	47	248	17	0	0	0	97.21	7.21	Metabat2	Providencia rettgeri RB151	98.7	[85.62]
	C-R06.bin.7	Southeast	Araxá	f__Xanthomonadaceae	55	659	290	57	571	31	0	0	0	94.43	4.92	Metabat2	Stenotrophomonas maltophilia SM 866	96.29	[86.80]
	C-R06.bin.9	Southeast	Araxá	c__Bacilli	725	279	151	28	233	18	0	0	0	92.5	3.2	Metabat2	Enterococcus italicus DSM 15952	98.7	[87.96]
	C-R07.bin.11	Southeast	Araxá	o__Actinomycetales	267	400	222	5	394	0	1	0	0	97.97	0.9	Metabat2	Corynebacterium variabile DSM 44702	99	[96.10]
	C-R07.bin.3	Southeast	Araxá	o__Lactobacillales	294	472	265	29	443	0	0	0	0	94.72	0	Metabat2	Lactococcus lactis subsp. lactis Il1403	99.27	[86.61]
	C-R07.bin.7	Southeast	Araxá	c__Bacilli	586	325	181	1	324	0	0	0	0	99.45	0	Metabat2	Staphylococcus saprophyticus ATCC 15305	99.36	[94.05]
	C-R07.bin.8	Southeast	Araxá	o__Lactobacillales	177	350	163	20	322	8	0	0	0	98.19	2.34	Metabat2	Weissella jogaejeotgali FOL01	98.25	[86.40]
	C-R09.bin.10	Southeast	Araxá	o__Lactobacillales	294	472	265	13	450	9	0	0	0	96.6	2.17	Metabat2	Lactococcus lactis subsp. lactis Il1403	99.24	[88.85]
	C-R09.bin.11	Southeast	Araxá	o__Lactobacillales	490	336	184	18	316	2	0	0	0	94.16	1.09	Metabat2	Lactobacillus curvatus JCM 1096	98.86	[89.79]
	C-R09.bin.3	Southeast	Araxá	o__Lactobacillales	490	333	183	7	323	3	0	0	0	96.17	0.68	Metabat2	Bavariicoccus seileri WCC 4188	97.8	[74.46]
	C-R09.bin.5	Southeast	Araxá	o__Actinomycetales	622	259	152	1	258	0	0	0	0	99.67	0	Metabat2	Acidipropionibacterium acidipropionici ATCC 4875	98.39	[89.52]
	C-R09.bin.6	Southeast	Araxá	o__Actinomycetales	267	400	222	9	388	3	0	0	0	96.4	0.65	Metabat2	Corynebacterium variabile DSM 44702	99.3	[96.53]
	C-R09.bin.8	Southeast	Araxá	c__Bacilli	586	325	181	2	323	0	0	0	0	98.9	0	Metabat2	Staphylococcus saprophyticus ATCC 15305	99.62	[95.08]
	C-R09.bin.9	Southeast	Araxá	o__Lactobacillales	75	376	160	93	280	3	0	0	0	82.74	0.99	Metabat2	Lactobacillus paucivorans DSM 2246	92	[86.38]	new species
	C-R11.bin.11	Southeast	Serro	o__Actinomycetales	267	400	222	7	390	3	0	0	0	97.3	0.54	Metabat2	Corynebacterium variabile DSM 44702	99.11	[94.04]
	C-R11.bin.2	Southeast	Serro	o__Lactobacillales	294	472	265	0	470	2	0	0	0	100	0.5	Metabat2	Lactococcus lactis subsp. lactis Il1403	99.28	[86.71]
	C-R11.bin.5	Southeast	Serro	o__Lactobacillales	490	333	183	9	323	1	0	0	0	97.13	0.55	Metabat2	Bavariicoccus seileri WCC 4188	98.57	[91.37]
	C-R11.bin.7	Southeast	Serro	o__Actinomycetales	580	286	172	11	250	25	0	0	0	94.86	7.11	Metabat2	Brevibacterium linens ATCC 9172	81.49	[60.10]	new species
	C-R13.bin.1	Southeast	Serro	o__Actinomycetales	69	400	198	22	372	6	0	0	0	93.13	1.11	Metabat2	Microbacterium gubbeenense DSM 15944	81.1	[45.52]	new species
	C-R13.bin.10	Southeast	Serro	c__Gammaproteobacteria	899	312	185	60	244	8	0	0	0	92.84	2.24	Metabat2	Proteus mirabilis HI4320	96.13	[85.63]
	C-R13.bin.11	Southeast	Serro	o__Lactobacillales	85	367	162	14	347	6	0	0	0	96.21	2.98	Metabat2	Lactiplantibacillus plantarum DSM 20174	99.04	[94.57]
	C-R13.bin.13	Southeast	Serro	o__Lactobacillales	294	472	265	1	449	22	0	0	0	99.62	5.41	Metabat2	Lactococcus lactis subsp. lactis Il1403	98.76	[84.78]
	C-R13.bin.5	Southeast	Serro	o__Actinomycetales	580	286	172	1	285	0	0	0	0	99.71	0	Metabat2	Brevibacterium aurantiacum SMQ-1420	97.81	[88.03]
	C-R13.bin.7	Southeast	Serro	o__Actinomycetales	267	400	222	3	396	1	0	0	0	98.87	0.45	Metabat2	Corynebacterium variabile DSM 44702	99.13	[93.60]
	C-R13.bin.8	Southeast	Serro	o__Actinomycetales	229	457	227	17	438	1	1	0	0	93.47	0.88	Metabat2	Corynebacterium casei LMG S-19264	98.52	[88.49]
	C-R13.Ssa-BR	Southeast	Serro	o__Lactobacillales	293	475	267	4	456	15	0	0	0	98.75	2.62	Manually accurate	Streptococcus salivarius ATCC 27945	93.58	[72.09]	new species
	C-R14.bin.10	Southeast	Serro	o__Actinomycetales	580	286	172	24	252	10	0	0	0	93.05	3.25	Metabat2	Brevibacterium oceani BBH7	81.15	[65.11]	new species
	C-R14.bin.2	Southeast	Serro	o__Actinomycetales	267	400	222	11	385	4	0	0	0	96.38	1.28	Metabat2	Corynebacterium variabile DSM 44702	99.07	[94.76]
	C-R14.bin.5	Southeast	Serro	o__Actinomycetales	580	286	172	47	232	7	0	0	0	87.65	2.81	Metabat2	Brevibacterium linens ATCC 9172	83.78	[63.54]	new spcies
	C-R14.bin.7	Southeast	Serro	o__Actinomycetales	267	400	222	38	352	10	0	0	0	89.7	2.29	Metabat2	Corynebacterium glyciniphilum AJ-3170	88.03	[76.19]	new species
	C-R14.bin.9	Southeast	Serro	o__Actinomycetales	580	286	171	14	263	9	0	0	0	95.55	3.28	Metabat2	Brachybacterium alimentarium 908_11	98.86	[90.70]

### Sheet: eukaryotic
Bin ID	Bin length (bp)	% Bin aligned	Reference ID	Reference Length	% Reference aligned	ANI (%)	Reference organism	Referece source
C-R04.bin.2	11,720,009	97.69	GCA_000006445.2	12,152,486	95.58	97.77	Debaryomyces hansenii CBS767	Beer, Denmark
C-R07.bin.4	11,961,530	96.87	GCA_000006445.2	12,152,486	96.34	97.73	Debaryomyces hansenii CBS767	Beer, Denmark
C-R03.bin.3.fa	13,243,811	89.05	GCA_003285555.1	13,099,930	89.75	97.83	Diutina catenulata WY3-10-4	Soil, Ireland
C-R04.bin.2.fa	11,369,334	87.48	GCA_003285555.1	13,099,930	77.57	97.18	Diutina catenulata WY3-10-4	Soil, Ireland
C-R07.bin.2.fa	11,672,413	87.72	GCA_003285555.1	13,099,930	79.54	97.27	Diutina catenulata WY3-10-4	Soil, Ireland
C-R13.bin.16.fa	9,395,086	91.31	GCA_003285555.1	13,099,930	62.68	97.57	Diutina catenulata WY3-10-4	Soil, Ireland
C-R06.bin.8	21,332,732	98.19	GCA_001402995.1	24,836,057	85.48	99.05	Geotrichum candidum CLIB 918	Cheese, France
C-R13.bin.12	19,144,845	97.92	GCA_001402995.1	24,836,057	77.11	98.85	Geotrichum candidum CLIB 918	Cheese, France
C-R02.bin.8	12,065,916	91.75	GCA_004919595.1	12,583,843	88.13	99.75	Kodamaea ohmeri 148	Honeybee gut, USA
C-R03.bin.1	11,941,146	91.38	GCA_004919595.1	12,583,843	85.28	99.09	Kodamaea ohmeri 148	Honeybee gut, USA
FastANI
			Diutina catenulata
Debaryomyces hansenii			C-R03.bin.3.fa	*
C-R04.bin.2	*		C-R04.bin.2.fa	99.8595	*
C-R07.bin.4	98.3214		C-R07.bin.2.fa	99.8332	99.9509	*
			C-R13.bin.16.fa	99.2435	99.2182	99.2193
Geotrichum candidum
C-R06.bin.8	*		Kodamaea ohmeri
C-R13.bin.12	98.4802		C-R02.bin.8	*
			C-R03.bin.1	99.7595
