## Supplementary material for "Revealing the microbial heritage of traditional Brazilian cheeses through metagenomics": Table S6

### Sheet: Lac-Prt-Cit
Coverage (reads/kb) of genes of technological interest compared to the average gene coverage of L. lactis subsp. lactis IL1403 reference strain
Cheese samples	C-03	C-10	C-13	C-15	C-18	C-20	C-R02	C-R04	C-R06	C-R07	C-R09	C-R11	C-R14
Lactococcus lactis IL1403	542.57	474.473	1003.36	18.3885	12.1084	3.55973	27.6253	293.746	48.0283	195.041	43.0445	172.913	13.408
Lac-PTS system	1734.15	1153.5	1351.5	74.5273	75.6396	25.584	87.8754	923.248	105.673	668.521	163.515	409.344	34.4828
PrtP	1836.79	1193.81	3167.63	57.9735	16.321	2.38014	68.1741	1062.9	87.8953	671.54	124.277	602.006	36.2122
Citrate-lyase complex	0	0	0	0	0	0	0	0	0	0	0	0	0

### Sheet: ABR
Coverage (reads/kb) of antibiotic resistance genes (top pannel) compared to the average gene coverage of reference strains (bottom pannel)
gene	Antibiotic class	C-03	C-10	C-13	C-15	C-18	C-20	C-R02	C-R03	C-R04	C-R06	C-R07	C-R09	C-R11	C-R13	C-R14
APH(6)-I	aminoglycoside	0	0	0	0	2.29421	0	0	0	0	0	0	0	0	0	0
APH(3'')-I	aminoglycoside	0	0	0	0	3.98101	0	0	0	0	0	0	0	0	0	0
AADA	aminoglycoside	0	0	0	0	0	0	0	0	0	12.3584	0	0	0	0	0
ACT	beta-lactam	0	0	0	4.13649	4.91196	0	0	0	0	0	0	0	0	0	0
blaz	beta-lactam	0	0	0	0	0	0	9.37257	0	0	0	0	0	0	0	0
dfrA1	diaminopyrimidine	0	0	0	0	0	0	0	0	0	78.3062	0	0	0	0	0
dfrD	diaminopyrimidine	0	0	0	0	0	0	44.3873	0	0	0	0	0	0	0	0
dfrK	diaminopyrimidine	0	0	0	0	0	0	6.45751	0	0	0	0	0	0	0	0
qnrS	fluoroquinolone	0	0	0	0	2.92468	0	0	0	0	0	0	0	0	0	0
qnrD1	fluoroquinolone	0	0	0	0	0	0	0	0	0	375.256	0	0	0	37.4664	0
fosA	fosfomycin	0	0	0	0	4.51807	0	0	0	0	0	0	0	0	0	0
ermB	MLS	0	0	6.67578	0	0	4.0006	3.22437	0	0	1.89502	5.33414	0	0	3.92787	0
ermC	MLS	0	0	0	0	0	0	9.71269	0	0	0	2.67798	0	0	0	0
erm(43)	MLS	0	0	0	0	0	0	0	0	0	0	0	0	0	0	3.75531
lnuA	MLS	0	7.20422	0	0	0	0	17.9783	6.19835	0	0	0	0	0	0	83.0721
mphC	MLS	0	0	0	0	0	0	0	0	0	0	0	0	0	0	26.4573
SAT-4	nucleoside	0	0	0	0	0	0	0	0	0	2.57807	0	0	0	0	0
pmrF	peptide	0	0	0	0	0	1.52246	0	0	0	0	0	0	0	0	0
sul1	sulfonamide	0	0	0	0	2.28599	0	0	0	0	0	0	0	0	0	0
sul2	sulfonamide	0	0	0	0	0	0	0	0	0	45.4061	0	0	0	0	0
tet38	tetracycline	0	0	0	0	0	0	11.125	0	0	0	0	0	0	0	0
tet39	tetracycline	0	0	0	0	0	11.7927	0	0	0	0	0	0	0	0	0
tet41	tetracycline	0	0	0	0	0	0	0	0	0	4.72792	0	0	0	0	0
tetB	tetracycline	0	0	0	0	1.59108	0	0	0	0	0	0	0	0	0	0
tetJ	tetracycline	0	0	0	0	0	0	0	0	0	0	0	0	0	37.9003	0
tetK	tetracycline	0	0	0	0	0	0	537.887	34.8331	0	0	210.826	0	5.86701	0	98.1432
tetL	tetracycline	0	0	0	0	0	4.28283	6.32836	0	0	0	0	0	0	0	0
tetM	tetracycline	0	0	0	0	0	0	0	0	0	5.45387	0	0	0	0	0
tetS	tetracycline	0	0	10.7954	156.426	45.1369	17.5993	0	0	0	0	0	0	0	0	0
tetY	tetracycline	0	0	0	0	5.43913	0	0	0	0	0	0	0	0	0	0
Reference strains		C-03	C-10	C-13	C-15	C-18	C-20	C-R02	C-R03	C-R04	C-R06	C-R07	C-R09	C-R11	C-R13	C-R14
Acidipropionibacterium acidipropionici WSH1105		0	0	0	0	0	0	11.451	4.04916	0	0	0	149.183	14.2672	5.10424	0
Acinetobacter albensis ANC 4874		0	0	0	0	0.894538	11.2326	0	0	0	0	0	0	0	0	0
Bavariicoccus seileri DSM 19936		0	0	0	0	0	0	23.4464	27.1793	7.30922	4.52014	9.15561	176.67	27.0311	0	0
Brachybacterium alimentarium 908_11		0	0	0	0	0	0	0	0	0	116.361	0	0	0	0	144.048
Brevibacterium aurantiacum ATCC 9175		0	0	0	0	0	0	0	0	0	55.2017	0	0	0	53.616	10.5709
Brevibacterium linens SMQ-1335		0	0	0	0	0	0	0	0	0	55.5525	0	0	0	55.3082	11.5223
Corynebacterium casei UCMA 3821		0	0	0	0	0	0	9.30981	0	3.28069	0	0	9.88851	6.62457	76.6672	0
Corynebacterium glyciniphilum AJ 3170		0	0	0	0	0	0	0	0	0	0	0	0	0	0	17.1403
Corynebacterium variabile Mu292		0	0.588958	0.372971	0	0	0	937.563	601.338	375.022	2.97805	174.315	625.128	763.297	249.334	82.7106
Lactobacillus paracasei ATCC 334		0	5.91331	0	11.8464	11.1985	1.27608	0	0	0	1.2164	0	4.52416	0	0	0
Lactobacillus paraplantarum DSM 10667		3.77246	13.5961	0	0	0	0	8.1697	7.24254	0	1.42729	0	80.4192	6.68787	0	0
Lactococcus lactis IL1403		542.57	474.473	1003.36	18.3885	12.1084	3.55973	27.6253	15.177	293.746	48.0283	195.041	43.0445	172.913	84.7387	13.408
Lactococcus piscium CNCM I-4031		0	0	0	0	0.893942	5.36501	0	0	0	0	0	0	0	0	0
Lactococcus raffinolactis NBRC 100932		0	0	0	0	2.6126	4.95538	0	0	0	0	0	0	0	0	0
Leuconostoc mesenteroides ATCC 8293		0	0	0	1.60993	3.52404	1.74513	129.507	0	0	0.604993	4.14651	10.9344	0	0	0.385866
Leuconostoc pseudomesenteroides 4882		0	0	6.45675	0	0	0	0	0	0	0	0	0	0	3.01141	0
Propionibacterium freudenreichii CIRM-BIA 456		0	0	0	0	0	0	0	0	0	9.02127	0	6.10317	0	7.65129	0
Providencia rettgeri RB151		0	0	0	0	0	0	0	0	0	187.918	0	0	0	2.84427	0
Serratia liquefaciens ATCC 27592		0	0	0	0	0	0	0	0	0	346.804	0	0	0	0	0
Staphylococcus saprophyticus ATCC 15305		0	0	0	0	0	0	121.896	187.579	95.2804	0	117.419	60.1899	7.28868	0.317399	7.06559
Staphylococcus xylosus SMQ-121		0	0	0	0	0	0	0	0	0	0	0	0	0	0	5.05173
Streptococcus infantarius ATCC BAA-102		25.3841	2198.69	0	0	2.64916	0	0	2.37207	0	0	0	0	0	0	0
Streptococcus salivarius_MAG C-R13.bin3		1083.67	0	932.752	0	0	0	0	4.41814	0	0	0	0	0	116.038	0
Streptococcus thermophilus ASCC 1275		0	0	0	356.889	13.7891	21.6004	0	0	0	0	0	0	0	24.6694	0
