## Supplementary material for "Revealing the microbial heritage of traditional Brazilian cheeses through metagenomics": Table S7

### Sheet: %FMT
Species	C-03	C-10	C-13	C-15	C-18	C-20	C-R02	C-R03	C-R04	C-R06	C-R07	C-R09	C-R11	C-R13	C-R14
Bacillus cereus ATCC 14579	0	0	0	0	0	0	0	0	0	0	0	0	0	0	0
Clostridioides difficile DSM 102860	0	0	0	0	0	0	0	0	0	0	0	0	0	0	0
Clostridium perfringens ATCC 13124	0	0	0	0	0	0	0	0	0	0	0	0	0	0	0
Clostridium botulinum A ATCC 3502	0	0	0	0	0	0	0	0	0	0	0	0	0	0	0
Mycobacterium tuberculosis variant bovis BCG ATCC 35743	0	0	0	0	0	0	0	0	0	0	0	0	0	0	0
Brucella abortus NCTC 10093	0	0	0	0	0	0	0	0	0	0	0	0	0	0	0
Yersinia enterocolitica 8081	0	0	0	0	0	0	0	0	0	0	0	0	0	0	0
Campylobacter jejuni RM1221	0	0	0	0	0	0	0	0	0	0	0	0	0	0	0
Salmonella enterica LA5	0	0	0	0	0	0	0	0	0	0	0	0	0	0	0
Escherichia coli O157:H7 Sakai (EHEC)	0	0	0	0.111266	0.0333192	0.161358	0	0	0	0	0	0	0	0	0
Staphylococcus aureus RF122	0	0	0	0	0	0	0.490543	0	0	0	0	0	0	0	0.0155556
Listeria monocytogenes 4b F2365	0	0	0	0	0	0	0	0	0	0	0	0	0	0	0
